# MIRATS framework: Normative multiscale characterization of brain regulatory systems across sex and age using multimodal MRI

**DOI:** 10.64898/2026.06.15.732296

**Authors:** Zewu Ge, Weibei Dou

**Affiliations:** Department of Electronic Engineering, Beijing National Research Center for Information Science and Technology (BNRist), Tsinghua University, Beijing 100084, China

**Keywords:** multimodal MRI, brainstem, diencephalon, sex differences, aging, topological data analysis

## Abstract

Deep brain systems involved in arousal, autonomic regulation, sensory integration, and homeostatic control remain underrepresented in conventional whole-brain neuroimaging frameworks. In particular, diencephalic and brainstem nuclei are often insufficiently represented in cortex-centered analyses, limiting the normative references needed to interpret systems-level variation in health and disease.

To address this gap, we developed a unified multiscale framework with explicit representation of deep nuclei. By integrating cerebral, cerebellar, diencephalic, and brainstem atlases in standard space, we constructed a 220-region whole-brain parcellation and extracted complementary features at three analytical scales: nodal properties, edge-wise connectivity, and persistent-homology-based topological descriptors. We applied this framework to healthy adults from the Human Connectome Project-Aging cohort to characterize normative multiscale organization and test sex- and age-related variation.

Applied to this cohort, our framework revealed pronounced heterogeneity across anatomical systems. Brainstem and diencephalic nuclei showed multiscale feature profiles distinct from those of cerebral and cerebellar regions across nodal, edge-wise, and higher-order topological scales. Sex comparisons identified selective differences across different scales, whereas age modeling revealed widespread but feature- and system-dependent variation across adulthood. Together, these findings show that normative whole-brain organization in this deep-system-aware space is structured by system-specific rather than globally uniform patterns.

These findings establish a normative multiscale framework for characterizing brainstem-diencephalic-cerebellar-cerebral organization in healthy adults and provide a quantitative reference for future translational studies of disease-related abnormalities in deep regulatory systems.
