## Supplementary material for "MIRATS framework: Normative multiscale characterization of brain regulatory systems across sex and age using multimodal MRI": Supplementary Table 1.csv

index	abbreviation	description	side	anatomical system	anatomical subdivision	source
1	PreCG_l	Precentral gyrus	L	Telencephalon	Frontal lobe	AAL3
2	PreCG_r	Precentral gyrus	R	Telencephalon	Frontal lobe	AAL3
3	SFG_l	Superior frontal gyrus, dorsolateral	L	Telencephalon	Frontal lobe	AAL3
4	SFG_r	Superior frontal gyrus, dorsolateral	R	Telencephalon	Frontal lobe	AAL3
5	MFG_l	Middle frontal gyrus	L	Telencephalon	Frontal lobe	AAL3
6	MFG_r	Middle frontal gyrus	R	Telencephalon	Frontal lobe	AAL3
7	IFGoperc_l	Inferior frontal gyrus, opercular part	L	Telencephalon	Frontal lobe	AAL3
8	IFGoperc_r	Inferior frontal gyrus, opercular part	R	Telencephalon	Frontal lobe	AAL3
9	IFGtriang_l	Inferior frontal gyrus, triangular part	L	Telencephalon	Frontal lobe	AAL3
10	IFGtriang_r	Inferior frontal gyrus, triangular part	R	Telencephalon	Frontal lobe	AAL3
11	IFGorb_l	Inferior frontal gyrus, pars orbitalis	L	Telencephalon	Frontal lobe	AAL3
12	IFGorb_r	Inferior frontal gyrus, pars orbitalis	R	Telencephalon	Frontal lobe	AAL3
13	ROL_l	Rolandic operculum	L	Telencephalon	Frontal lobe	AAL3
14	ROL_r	Rolandic operculum	R	Telencephalon	Frontal lobe	AAL3
15	SMA_l	Supplementary motor area	L	Telencephalon	Frontal lobe	AAL3
16	SMA_r	Supplementary motor area	R	Telencephalon	Frontal lobe	AAL3
17	OLF_l	Olfactory cortex	L	Telencephalon	Frontal lobe	AAL3
18	OLF_r	Olfactory cortex	R	Telencephalon	Frontal lobe	AAL3
19	SFGmedial_l	Superior frontal gyrus, medial	L	Telencephalon	Frontal lobe	AAL3
20	SFGmedial_r	Superior frontal gyrus, medial	R	Telencephalon	Frontal lobe	AAL3
21	PFCventmed_l	Superior frontal gyrus, medial orbital	L	Telencephalon	Frontal lobe	AAL3
22	PFCventmed_r	Superior frontal gyrus, medial orbital	R	Telencephalon	Frontal lobe	AAL3
23	REC_l	Gyrus rectus	L	Telencephalon	Frontal lobe	AAL3
24	REC_r	Gyrus rectus	R	Telencephalon	Frontal lobe	AAL3
25	OFCmed_l	Medial orbital gyrus	L	Telencephalon	Frontal lobe	AAL3
26	OFCmed_r	Medial orbital gyrus	R	Telencephalon	Frontal lobe	AAL3
27	OFCant_l	Anterior orbital gyrus	L	Telencephalon	Frontal lobe	AAL3
28	OFCant_r	Anterior orbital gyrus	R	Telencephalon	Frontal lobe	AAL3
29	OFCpost_l	Posterior orbital gyrus	L	Telencephalon	Frontal lobe	AAL3
30	OFCpost_r	Posterior orbital gyrus	R	Telencephalon	Frontal lobe	AAL3
31	OFClat_l	Lateral orbital gyrus	L	Telencephalon	Frontal lobe	AAL3
32	OFClat_r	Lateral orbital gyrus	R	Telencephalon	Frontal lobe	AAL3
33	INS_l	Insula	L	Telencephalon	Insula	AAL3
34	INS_r	Insula	R	Telencephalon	Insula	AAL3
35	MCC_l	Middle cingulate & paracingulate gyri	L	Telencephalon	Limbic lobe	AAL3
36	MCC_r	Middle cingulate & paracingulate gyri	R	Telencephalon	Limbic lobe	AAL3
37	PCC_l	Posterior cingulate gyrus	L	Telencephalon	Limbic lobe	AAL3
38	PCC_r	Posterior cingulate gyrus	R	Telencephalon	Limbic lobe	AAL3
39	HIP_l	Hippocampus	L	Telencephalon	Limbic lobe	AAL3
40	HIP_r	Hippocampus	R	Telencephalon	Limbic lobe	AAL3
41	PHG_l	Parahippocampal gyrus	L	Telencephalon	Limbic lobe	AAL3
42	PHG_r	Parahippocampal gyrus	R	Telencephalon	Limbic lobe	AAL3
43	AMYG_l	Amygdala	L	Telencephalon	Subcortical gray nuclei	AAL3
44	AMYG_r	Amygdala	R	Telencephalon	Subcortical gray nuclei	AAL3
45	CAL_l	Calcarine fissure and surrounding cortex	L	Telencephalon	Occipital lobe	AAL3
46	CAL_r	Calcarine fissure and surrounding cortex	R	Telencephalon	Occipital lobe	AAL3
47	CUN_l	Cuneus	L	Telencephalon	Occipital lobe	AAL3
48	CUN_r	Cuneus	R	Telencephalon	Occipital lobe	AAL3
49	LING_l	Lingual gyrus	L	Telencephalon	Occipital lobe	AAL3
50	LING_r	Lingual gyrus	R	Telencephalon	Occipital lobe	AAL3
51	SOG_l	Superior occipital gyrus	L	Telencephalon	Occipital lobe	AAL3
52	SOG_r	Superior occipital gyrus	R	Telencephalon	Occipital lobe	AAL3
53	MOG_l	Middle occipital gyrus	L	Telencephalon	Occipital lobe	AAL3
54	MOG_r	Middle occipital gyrus	R	Telencephalon	Occipital lobe	AAL3
55	IOG_l	Inferior occipital gyrus	L	Telencephalon	Occipital lobe	AAL3
56	IOG_r	Inferior occipital gyrus	R	Telencephalon	Occipital lobe	AAL3
57	FFG_l	Fusiform gyrus	L	Telencephalon	Occipital lobe	AAL3
58	FFG_r	Fusiform gyrus	R	Telencephalon	Occipital lobe	AAL3
59	PoCG_l	Postcentral gyrus	L	Telencephalon	Parietal lobe	AAL3
60	PoCG_r	Postcentral gyrus	R	Telencephalon	Parietal lobe	AAL3
61	SPG_l	Superior parietal gyrus	L	Telencephalon	Parietal lobe	AAL3
62	SPG_r	Superior parietal gyrus	R	Telencephalon	Parietal lobe	AAL3
63	IPG_l	Inferior parietal gyrus, excluding supramarginal and angular gyri	L	Telencephalon	Parietal lobe	AAL3
64	IPG_r	Inferior parietal gyrus, excluding supramarginal and angular gyri	R	Telencephalon	Parietal lobe	AAL3
65	SMG_l	SupraMarginal gyrus	L	Telencephalon	Parietal lobe	AAL3
66	SMG_r	SupraMarginal gyrus	R	Telencephalon	Parietal lobe	AAL3
67	ANG_l	Angular gyrus	L	Telencephalon	Parietal lobe	AAL3
68	ANG_r	Angular gyrus	R	Telencephalon	Parietal lobe	AAL3
69	PCUN_l	Precuneus	L	Telencephalon	Parietal lobe	AAL3
70	PCUN_r	Precuneus	R	Telencephalon	Parietal lobe	AAL3
71	PCL_l	Paracentral lobule	L	Telencephalon	Frontal lobe	AAL3
72	PCL_r	Paracentral lobule	R	Telencephalon	Frontal lobe	AAL3
73	CAU_l	Caudate nucleus	L	Telencephalon	Subcortical gray nuclei	AAL3
74	CAU_r	Caudate nucleus	R	Telencephalon	Subcortical gray nuclei	AAL3
75	PUT_l	Lenticular nucleus, Putamen	L	Telencephalon	Subcortical gray nuclei	AAL3
76	PUT_r	Lenticular nucleus, Putamen	R	Telencephalon	Subcortical gray nuclei	AAL3
77	PAL_l	Lenticular nucleus, Pallidum	L	Telencephalon	Subcortical gray nuclei	AAL3
78	PAL_r	Lenticular nucleus, Pallidum	R	Telencephalon	Subcortical gray nuclei	AAL3
79	HES_l	Heschl’s gyrus	L	Telencephalon	Temporal lobe	AAL3
80	HES_r	Heschl’s gyrus	R	Telencephalon	Temporal lobe	AAL3
81	STG_l	Superior temporal gyrus	L	Telencephalon	Temporal lobe	AAL3
82	STG_r	Superior temporal gyrus	R	Telencephalon	Temporal lobe	AAL3
83	TPOsup_l	Temporal pole: superior temporal gyrus	L	Telencephalon	Limbic lobe	AAL3
84	TPOsup_r	Temporal pole: superior temporal gyrus	R	Telencephalon	Limbic lobe	AAL3
85	MTG_l	Middle temporal gyrus	L	Telencephalon	Temporal lobe	AAL3
86	MTG_r	Middle temporal gyrus	R	Telencephalon	Temporal lobe	AAL3
87	TPOmid_l	Temporal pole: middle temporal gyrus	L	Telencephalon	Limbic lobe	AAL3
88	TPOmid_r	Temporal pole: middle temporal gyrus	R	Telencephalon	Limbic lobe	AAL3
89	ITG_l	Inferior temporal gyrus	L	Telencephalon	Temporal lobe	AAL3
90	ITG_r	Inferior temporal gyrus	R	Telencephalon	Temporal lobe	AAL3
91	ACCsub_l	Anterior cingulate cortex, subgenual	L	Telencephalon	Limbic lobe	AAL3
92	ACCsub_r	Anterior cingulate cortex, subgenual	R	Telencephalon	Limbic lobe	AAL3
93	ACCpre_l	Anterior cingulate cortex, pregenual	L	Telencephalon	Limbic lobe	AAL3
94	ACCpre_r	Anterior cingulate cortex, pregenual	R	Telencephalon	Limbic lobe	AAL3
95	ACCsup_l	Anterior cingulate cortex, supracallosal	L	Telencephalon	Limbic lobe	AAL3
96	ACCsup_r	Anterior cingulate cortex, supracallosal	R	Telencephalon	Limbic lobe	AAL3
97	Nacc_l	Nucleus accumbens	L	Telencephalon	Subcortical gray nuclei	AAL3
98	Nacc_r	Nucleus accumbens	R	Telencephalon	Subcortical gray nuclei	AAL3
99	CERCRU1_l	Crus I of cerebellar hemisphere	L	Cerebellum	Cerebellum	AAL3
100	CERCRU1_r	Crus I of cerebellar hemisphere	R	Cerebellum	Cerebellum	AAL3
101	CERCRU2_l	Crus II of cerebellar hemisphere	L	Cerebellum	Cerebellum	AAL3
102	CERCRU2_r	Crus II of cerebellar hemisphere	R	Cerebellum	Cerebellum	AAL3
103	CER3_l	Lobule III of cerebellar hemisphere	L	Cerebellum	Cerebellum	AAL3
104	CER3_r	Lobule III of cerebellar hemisphere	R	Cerebellum	Cerebellum	AAL3
105	CER4_5_l	Lobule IV, V of cerebellar hemisphere	L	Cerebellum	Cerebellum	AAL3
106	CER4_5_r	Lobule IV, V of cerebellar hemisphere	R	Cerebellum	Cerebellum	AAL3
107	CER6_l	Lobule VI of cerebellar hemisphere	L	Cerebellum	Cerebellum	AAL3
108	CER6_r	Lobule VI of cerebellar hemisphere	R	Cerebellum	Cerebellum	AAL3
109	CER7b_l	Lobule VIIB of cerebellar hemisphere	L	Cerebellum	Cerebellum	AAL3
110	CER7b_r	Lobule VIIB of cerebellar hemisphere	R	Cerebellum	Cerebellum	AAL3
111	CER8_l	Lobule VIII of cerebellar hemisphere	L	Cerebellum	Cerebellum	AAL3
112	CER8_r	Lobule VIII of cerebellar hemisphere	R	Cerebellum	Cerebellum	AAL3
113	CER9_l	Lobule IX of cerebellar hemisphere	L	Cerebellum	Cerebellum	AAL3
114	CER9_r	Lobule IX of cerebellar hemisphere	R	Cerebellum	Cerebellum	AAL3
115	CER10_l	Lobule X of cerebellar hemisphere	L	Cerebellum	Cerebellum	AAL3
116	CER10_r	Lobule X of cerebellar hemisphere	R	Cerebellum	Cerebellum	AAL3
117	VER1_2	Lobule I, II of vermis	M	Cerebellum	Cerebellum	AAL3
118	VER3	Lobule III of vermis	M	Cerebellum	Cerebellum	AAL3
119	VER4_5	Lobule IV, V of vermis	M	Cerebellum	Cerebellum	AAL3
120	VER6	Lobule VI of vermis	M	Cerebellum	Cerebellum	AAL3
121	VER7	Lobule VII of vermis	M	Cerebellum	Cerebellum	AAL3
122	VER8	Lobule VIII of vermis	M	Cerebellum	Cerebellum	AAL3
123	VER9	Lobule IX of vermis	M	Cerebellum	Cerebellum	AAL3
124	VER10	Lobule X of vermis	M	Cerebellum	Cerebellum	AAL3
125	tAV_l	Thalamus, Anteroventral Nucleus	L	Diencephalon	thalamus	AAL3
126	tAV_r	Thalamus, Anteroventral Nucleus	R	Diencephalon	thalamus	AAL3
127	tLP_l	Lateral posterior	L	Diencephalon	thalamus	AAL3
128	tLP_r	Lateral posterior	R	Diencephalon	thalamus	AAL3
129	tVA_l	Ventral anterior	L	Diencephalon	thalamus	AAL3
130	tVA_r	Ventral anterior	R	Diencephalon	thalamus	AAL3
131	tVL_l	Ventral lateral	L	Diencephalon	thalamus	AAL3
132	tVL_r	Ventral lateral	R	Diencephalon	thalamus	AAL3
133	tVPL_l	Ventral posterolateral	L	Diencephalon	thalamus	AAL3
134	tVPL_r	Ventral posterolateral	R	Diencephalon	thalamus	AAL3
135	tIL_l	Intralaminar	L	Diencephalon	thalamus	AAL3
136	tIL_r	Intralaminar	R	Diencephalon	thalamus	AAL3
137	tMDm_l	Mediodorsal medial magnocellular	L	Diencephalon	thalamus	AAL3
138	tMDm_r	Mediodorsal medial magnocellular	R	Diencephalon	thalamus	AAL3
139	tMDl_l	Mediodorsal lateral parvocellular	L	Diencephalon	thalamus	AAL3
140	tMDl_r	Mediodorsal lateral parvocellular	R	Diencephalon	thalamus	AAL3
141	tPuI_l	Pulvinar inferior	L	Diencephalon	thalamus	AAL3
142	tPuI_r	Pulvinar inferior	R	Diencephalon	thalamus	AAL3
143	tPuM_l	Pulvinar medial	L	Diencephalon	thalamus	AAL3
144	tPuM_r	Pulvinar medial	R	Diencephalon	thalamus	AAL3
145	tPuA_l	Pulvinar anterior	L	Diencephalon	thalamus	AAL3
146	tPuA_r	Pulvinar anterior	R	Diencephalon	thalamus	AAL3
147	tPuL_l	Pulvinar lateral	L	Diencephalon	thalamus	AAL3
148	tPuL_r	Pulvinar lateral	R	Diencephalon	thalamus	AAL3
149	LG_l	Lateral geniculate nucleus	L	Diencephalon	metathalamus	BrainstemNavigator
150	LG_r	Lateral geniculate nucleus	R	Diencephalon	metathalamus	BrainstemNavigator
151	MG_l	Medial geniculate nucleus	L	Diencephalon	metathalamus	BrainstemNavigator
152	MG_r	Medial geniculate nucleus	R	Diencephalon	metathalamus	BrainstemNavigator
153	STh_l	Subthalamic nucleus	L	Diencephalon	subthalamus	BrainstemNavigator
154	STh_r	Subthalamic nucleus	R	Diencephalon	subthalamus	BrainstemNavigator
155	LH_r	Lateral hypothalamus	R	Diencephalon	hypothalamus	HypothalamusAtlas
156	LH_l	Lateral hypothalamus	L	Diencephalon	hypothalamus	HypothalamusAtlas
157	VMH_r	Ventromedial hypothalamus	R	Diencephalon	hypothalamus	HypothalamusAtlas
158	VMH_l	Ventromedial hypothalamus	L	Diencephalon	hypothalamus	HypothalamusAtlas
159	ARC_r	Arcuate hypothalamic nucleus	R	Diencephalon	hypothalamus	HypothalamusAtlas
160	ARC_l	Arcuate hypothalamic nucleus	L	Diencephalon	hypothalamus	HypothalamusAtlas
161	TMN_r	Tuberomammillary hypothalamic nucleus	R	Diencephalon	hypothalamus	HypothalamusAtlas
162	TMN_l	Tuberomammillary hypothalamic nucleus	L	Diencephalon	hypothalamus	HypothalamusAtlas
163	PHN_r	Posterior hypothalamic nucleus	R	Diencephalon	hypothalamus	HypothalamusAtlas
164	PHN_l	Posterior hypothalamic nucleus	L	Diencephalon	hypothalamus	HypothalamusAtlas
165	AHA_r	Anterior hypothalamic area	R	Diencephalon	hypothalamus	HypothalamusAtlas
166	AHA_l	Anterior hypothalamic area	L	Diencephalon	hypothalamus	HypothalamusAtlas
167	CLi_RLi	Caudal-rostral linear raphe	M	Brainstem	raphe nucleus	BrainstemNavigator
168	CnF_l	Cuneiform nucleus	L	Brainstem	midbrain	BrainstemNavigator
169	CnF_r	Cuneiform nucleus	R	Brainstem	midbrain	BrainstemNavigator
170	DR	Dorsal raphe	M	Brainstem	raphe nucleus	BrainstemNavigator
171	IC_l	Inferior colliculus	L	Brainstem	tectum	BrainstemNavigator
172	IC_r	Inferior colliculus	R	Brainstem	tectum	BrainstemNavigator
173	iMRt_l	Inferior medullary reticular formation	L	Brainstem	medulla reticular formation	BrainstemNavigator
174	iMRt_r	Inferior medullary reticular formation	R	Brainstem	medulla reticular formation	BrainstemNavigator
175	ION_l	Inferior olivary nucleus	L	Brainstem	medulla	BrainstemNavigator
176	ION_r	Inferior olivary nucleus	R	Brainstem	medulla	BrainstemNavigator
177	isRt_l	Isthmic reticular formation	L	Brainstem	isthmic reticular formation	BrainstemNavigator
178	isRt_r	Isthmic reticular formation	R	Brainstem	isthmic reticular formation	BrainstemNavigator
179	LC_l	Locus coeruleus	L	Brainstem	pons	BrainstemNavigator
180	LC_r	Locus coeruleus	R	Brainstem	pons	BrainstemNavigator
181	LDTg_CGPn_l	Laterodorsal tegmental nucleus / central gray of rhombencephalon	L	Brainstem	pons-midbrain tegmentum	BrainstemNavigator
182	LDTg_CGPn_r	Laterodorsal tegmental nucleus / central gray of rhombencephalon	R	Brainstem	pons-midbrain tegmentum	BrainstemNavigator
183	LPB_l	Lateral parabrachial nucleus	L	Brainstem	pons	BrainstemNavigator
184	LPB_r	Lateral parabrachial nucleus	R	Brainstem	pons	BrainstemNavigator
185	MiTg_PBG_l	Microcellular tegmental nucleus / parabigeminal nucleus	L	Brainstem	tegmentum	BrainstemNavigator
186	MiTg_PBG_r	Microcellular tegmental nucleus / parabigeminal nucleus	R	Brainstem	tegmentum	BrainstemNavigator
187	MnR	Median raphe	M	Brainstem	raphe nucleus	BrainstemNavigator
188	MPB_l	Medial parabrachial nucleus	L	Brainstem	pons	BrainstemNavigator
189	MPB_r	Medial parabrachial nucleus	R	Brainstem	pons	BrainstemNavigator
190	mRt_l	Mesencephalic reticular formation	L	Brainstem	midbrain reticular formation	BrainstemNavigator
191	mRt_r	Mesencephalic reticular formation	R	Brainstem	midbrain reticular formation	BrainstemNavigator
192	PAG	Periaqueductal gray	M	Brainstem	midbrain	BrainstemNavigator
193	PCRtA_l	Parvicellular reticular nucleus alpha part	L	Brainstem	medulla reticular formation	BrainstemNavigator
194	PCRtA_r	Parvicellular reticular nucleus alpha part	R	Brainstem	medulla reticular formation	BrainstemNavigator
195	PMnR	Paramedian nucleus	M	Brainstem	reticular/raphe related	BrainstemNavigator
196	PnO_PnC_l	Pontine reticular nucleus, oral and caudal parts	L	Brainstem	pons reticular formation	BrainstemNavigator
197	PnO_PnC_r	Pontine reticular nucleus, oral and caudal parts	R	Brainstem	pons reticular formation	BrainstemNavigator
198	PTg_l	Pedunculotegmental nucleus	L	Brainstem	tegmentum	BrainstemNavigator
199	PTg_r	Pedunculotegmental nucleus	R	Brainstem	tegmentum	BrainstemNavigator
200	RMg	Raphe magnus	M	Brainstem	raphe nucleus	BrainstemNavigator
201	RN_l	Red nucleus	L	Brainstem	midbrain	BrainstemNavigator
202	RN_r	Red nucleus	R	Brainstem	midbrain	BrainstemNavigator
203	ROb	Raphe obscurus	M	Brainstem	raphe nucleus	BrainstemNavigator
204	RPa	Raphe pallidus	M	Brainstem	raphe nucleus	BrainstemNavigator
205	SC_l	Superior colliculus	L	Brainstem	tectum	BrainstemNavigator
206	SC_r	Superior colliculus	R	Brainstem	tectum	BrainstemNavigator
207	sMRt_l	Superior medullary reticular formation	L	Brainstem	medulla reticular formation	BrainstemNavigator
208	sMRt_r	Superior medullary reticular formation	R	Brainstem	medulla reticular formation	BrainstemNavigator
209	SN_l	Substantia nigra	L	Brainstem	midbrain	BrainstemNavigator
210	SN_r	Substantia nigra	R	Brainstem	midbrain	BrainstemNavigator
211	SOC_l	Superior olivary complex	L	Brainstem	pons	BrainstemNavigator
212	SOC_r	Superior olivary complex	R	Brainstem	pons	BrainstemNavigator
213	SubC_l	Subcoeruleus	L	Brainstem	pons	BrainstemNavigator
214	SubC_r	Subcoeruleus	R	Brainstem	pons	BrainstemNavigator
215	Ve_l	Vestibular nuclei complex	L	Brainstem	brainstem sensory nuclei complex	BrainstemNavigator
216	Ve_r	Vestibular nuclei complex	R	Brainstem	brainstem sensory nuclei complex	BrainstemNavigator
217	VSM_l	Viscero-sensory-motor nuclei complex	L	Brainstem	brainstem visceral nuclei complex	BrainstemNavigator
218	VSM_r	Viscero-sensory-motor nuclei complex	R	Brainstem	brainstem visceral nuclei complex	BrainstemNavigator
219	VTA_PBP_l	Ventral tegmental area / parabrachial pigmented nucleus complex	L	Brainstem	midbrain tegmentum	BrainstemNavigator
220	VTA_PBP_r	Ventral tegmental area / parabrachial pigmented nucleus complex	R	Brainstem	midbrain tegmentum	BrainstemNavigator
221	SC_l	Superior colliculus	L	Brainstem	tectum	BrainstemNavigator
222	SC_r	Superior colliculus	R	Brainstem	tectum	BrainstemNavigator
223	sMRt_l	Superior medullary reticular formation	L	Brainstem	medulla reticular formation	BrainstemNavigator
224	sMRt_r	Superior medullary reticular formation	R	Brainstem	medulla reticular formation	BrainstemNavigator
225	SN_l	Substantia nigra	L	Brainstem	midbrain	BrainstemNavigator
226	SN_r	Substantia nigra	R	Brainstem	midbrain	BrainstemNavigator
227	SOC_l	Superior olivary complex	L	Brainstem	pons	BrainstemNavigator
228	SOC_r	Superior olivary complex	R	Brainstem	pons	BrainstemNavigator
229	SubC_l	Subcoeruleus	L	Brainstem	pons	BrainstemNavigator
230	SubC_r	Subcoeruleus	R	Brainstem	pons	BrainstemNavigator
231	Ve_l	Vestibular nuclei complex	L	Brainstem	brainstem sensory nuclei complex	BrainstemNavigator
232	Ve_r	Vestibular nuclei complex	R	Brainstem	brainstem sensory nuclei complex	BrainstemNavigator
233	VSM_l	Viscero-sensory-motor nuclei complex	L	Brainstem	brainstem visceral nuclei complex	BrainstemNavigator
234	VSM_r	Viscero-sensory-motor nuclei complex	R	Brainstem	brainstem visceral nuclei complex	BrainstemNavigator
235	VTA_PBP_l	Ventral tegmental area / parabrachial pigmented nucleus complex	L	Brainstem	midbrain tegmentum	BrainstemNavigator
236	VTA_PBP_r	Ventral tegmental area / parabrachial pigmented nucleus complex	R	Brainstem	midbrain tegmentum	BrainstemNavigator
