## Supplementary material for "MIRATS framework: Normative multiscale characterization of brain regulatory systems across sex and age using multimodal MRI": Supplementary Table 4.csv

network	region	TDA metric	mean_M	mean_F	diff_M_minus_F	t_value	p_raw	p_Bonferroni	cohen_d	sig
FC	Whole Brain	BN	354.141791	373.1666667	-19.02487562	-2.241788265	0.025801026	0.103204104	-0.258931946	FALSE
FC	Whole Brain	ML	0.275514954	0.268878329	0.006636625	1.686021562	0.092832711	0.371330843	0.188486283	FALSE
FC	Whole Brain	CC	17.34768349	18.43442851	-1.086745015	-2.171565883	0.030745674	0.122982696	-0.24891292	FALSE
FC	Whole Brain	PE	5.490468288	5.561420569	-0.070952281	-2.38515063	0.017828117	0.07131247	-0.280021415	FALSE
FC	Cerebrum	BN	81.80597015	84.08064516	-2.274675012	-1.36449768	0.173518553	0.694074212	-0.156018626	FALSE
FC	Cerebrum	ML	0.269847677	0.265195929	0.004651748	1.192311686	0.23407183	0.936287321	0.132745288	FALSE
FC	Cerebrum	CC	4.572708349	4.724291699	-0.15158335	-1.287116302	0.199090944	0.796363778	-0.145803064	FALSE
FC	Cerebrum	PE	3.990168128	4.030768481	-0.040600353	-1.608952294	0.108850123	0.435400492	-0.187074145	FALSE
FC	Cerebellum	BN	13	14.08602151	-1.086021505	-1.855742016	0.064554953	0.258219812	-0.212311758	FALSE
FC	Cerebellum	ML	0.167009082	0.173084954	-0.006075872	-0.98969757	0.323195315	1	-0.113472497	FALSE
FC	Cerebellum	CC	0.806024446	0.909446496	-0.10342205	-2.310048881	0.0215684	0.086273598	-0.25869409	FALSE
FC	Cerebellum	PE	2.147630999	2.257152649	-0.10952165	-2.100815867	0.036608606	0.146434425	-0.243161777	FALSE
FC	Diencephalon	BN	44.89552239	46.83333333	-1.937810945	-1.356502488	0.176011926	0.704047706	-0.153915462	FALSE
FC	Diencephalon	ML	0.175928958	0.176782849	-0.000853891	-0.256118236	0.798054061	1	-0.029449485	FALSE
FC	Diencephalon	CC	2.663018472	2.838179602	-0.17516113	-1.673799858	0.09523579	0.380943159	-0.188397253	FALSE
FC	Diencephalon	PE	3.456449863	3.508808746	-0.052358883	-1.265878831	0.206611111	0.826444445	-0.144427849	FALSE
FC	Brainstem	BN	75.70895522	74.62365591	1.08529931	0.559715401	0.57612216	1	0.063862923	FALSE
FC	Brainstem	ML	0.189218129	0.189846164	-0.000628035	-0.228036589	0.819769118	1	-0.025220971	FALSE
FC	Brainstem	CC	4.642065131	4.587462157	0.054602974	0.377866101	0.705820168	1	0.043231533	FALSE
FC	Brainstem	PE	4.003330929	3.983063596	0.020267333	0.620205138	0.535637243	1	0.071072421	FALSE
EC	Whole Brain	BN	571.1940299	610.9354839	-39.74145402	-2.672539429	0.00798209	0.031928361	-0.306868777	TRUE
EC	Whole Brain	ML	0.187847571	0.194812929	-0.006965358	-1.568820839	0.117786447	0.47114579	-0.177478437	FALSE
EC	Whole Brain	CC	21.84062694	23.95796382	-2.117336881	-2.671762891	0.007990569	0.031962278	-0.305196843	TRUE
EC	Whole Brain	PE	5.986774953	6.067861266	-0.081086314	-2.542653532	0.011603646	0.046414584	-0.297471362	TRUE
EC	Cerebrum	BN	169.2985075	179.4301075	-10.13160006	-2.904991759	0.003953771	0.015815084	-0.327585818	TRUE
EC	Cerebrum	ML	0.184648459	0.187458013	-0.002809554	-0.618630924	0.536692088	1	-0.071525393	FALSE
EC	Cerebrum	CC	7.097804416	7.665525961	-0.567721545	-2.4671778	0.01421466	0.05685864	-0.281065332	FALSE
EC	Cerebrum	PE	4.772051635	4.83370483	-0.061653195	-2.537678698	0.011725234	0.046900937	-0.292384371	TRUE
EC	Cerebellum	BN	27.31343284	28.21505376	-0.901620928	-1.136607681	0.256678341	1	-0.129746361	FALSE
EC	Cerebellum	ML	0.177352201	0.183730143	-0.006377942	-0.920757135	0.357941767	1	-0.103961424	FALSE
EC	Cerebellum	CC	1.454053922	1.62031823	-0.166264309	-2.268890086	0.024000618	0.096002471	-0.255304809	FALSE
EC	Cerebellum	PE	2.922126883	2.98791842	-0.065791537	-1.94700608	0.052588711	0.210354845	-0.224913662	FALSE
EC	Diencephalon	BN	69.46268657	73.1344086	-3.671722035	-2.241697533	0.025841125	0.103364501	-0.261280593	FALSE
EC	Diencephalon	ML	0.197478495	0.20361234	-0.006133845	-1.236379124	0.217324989	0.869299954	-0.139913663	FALSE
EC	Diencephalon	CC	4.249818434	4.489802949	-0.239984516	-1.534049257	0.126235032	0.504940126	-0.178095524	FALSE
EC	Diencephalon	PE	3.921625426	3.979471857	-0.057846431	-1.963862675	0.050704425	0.202817699	-0.232060485	FALSE
EC	Brainstem	BN	112.8208955	111.0967742	1.724121329	0.856428156	0.392507076	1	0.098113813	FALSE
EC	Brainstem	ML	0.24332959	0.244678897	-0.001349307	-0.195356917	0.84525489	1	-0.02226196	FALSE
EC	Brainstem	CC	6.771874642	6.712728489	0.059146152	0.3124733	0.754913291	1	0.035624301	FALSE
EC	Brainstem	PE	4.4073995	4.395863931	0.011535569	0.491894156	0.623207747	1	0.057044601	FALSE
